# Identification of a novel family of benzimidazole species-selective Complex I inhibitors as potential anthelmintics

**DOI:** 10.1101/2022.09.12.507634

**Authors:** Taylor Davie, Xènia Serrat, Jamie Snider, Igor Štagljar, Hiroyuki Hirano, Nobumoto Watanabe, Hiroyuki Osada, Andrew G Fraser

## Abstract

Soil-transmitted helminths (STHs) including *Ascaris*, hookworm, and whipworm are major human pathogens infecting over a billion people worldwide^1,2^. There are few existing classes of anthelmintics and resistance is increasing^3–5^ — there is thus an urgent need for new classes of these drugs. Here we focus on identifying compounds that interfere with the unusual anaerobic metabolism that STHs use to survive the highly hypoxic conditions of the host gut^6–9^. This requires rhodoquinone (RQ), a quinone electron carrier that is not made or used by the STH hosts^10^. We previously showed that *C. elegans* also uses this rhodoquinone-dependent metabolism (RQDM)^11^ and established a high throughput assay for RQDM^11^. We screened a collection of 480 natural products for compounds that kill worms specifically when they rely on RQDM — these 480 are representatives of a full library of ~25,000 natural products and derivatives^12,13^. We identify several classes of compound including a novel family of species selective inhibitors of Complex I. These Complex I inhibitors are based on a benzimidazole core but unlike commercial benzimidazole anthelmintics they do not target microtubules^14–17^. We screened over 1,200 benzimidazoles and identify the key structural requirements for species selective Complex I inhibition. We suggest that these novel benzimidazole species-selective Complex I inhibitors may be potential anthelmintics.
