## Supplemental Table 2 for "Identification of a novel family of benzimidazole species-selective Complex I inhibitors as potential anthelmintics"

### Sheet: Sheet1
Structure	ID	Supplier	Class	Core	Ring Position	Linkage length	KCN Assay EC50 (μM)	Wt Growth Assay LC50 (μM)	HEK293 Cell Viability ~LC50 (μM)	C. elegans Complex I IC50 (μM)	B. taurus Complex I IC50 (μM)	CI Fold Change	IC50 Fold Change
	STL482096	Vitas-M	A	Benzimidazole	2	1	8.41	>1000	8.34	1	10.1	10.1	10.1
	STL020755	Vitas-M	A	Benzimidazole	2	1	>100.0	322.85	50.14	2.54	16.9	6.65354	6.65354
	STK951902	Vitas-M	A	Benzimidazole	2	1	11.55	509.37	30.95	2.57	13.2	5.13619	5.13619
	STL527831 (NPD8790)	Vitas-M	A	Benzimidazole	2	1	14.45	>1000	96.25	2.83	29.1	10.2827	10.2827
	STK067597	Vitas-M	A	Benzimidazole	2	1	>100.0	>1000	23.37	3.11	14.8	4.75884	4.75884
	STK951903	Vitas-M	A	Benzimidazole	2	1	33.04	584.4	28.68	3.92	16.5	4.20918	4.20918
	9005666	Chembridge	A	Benzimidazole	2	1	28.61	194.66	>100	8.59	36.59	4.25	4.2596
	CSSS00026687253	Enamine	A	Benzimidazole	2	1	>100.0	>1000	ND	27.16	ND	NA	ND
	STL424798	Vitas-M	A	Benzimidazole	2	1	65.51	713.7	ND	55.68	ND	NA	ND
	CSSS00026708333	Enamine	A	Benzimidazole	2	1	25.77	>1000	ND	>75	ND	NA	ND
	5567167	Chembridge	B	Benzimidazole	1	1	1.34	18.85	97.27	0.038	0.21	5.43	5.52632
	STK697993	Chembridge	B	Benzimidazole	1	1	10.85	43.2	>100	0.1	0.3	3	3
	5651984	Chembridge	B	Benzimidazole	1	1	7.24	122.61	94.92	0.17	0.88	5.29	5.17647
	7353551	Chembridge	B	Benzimidazole	1	1	7	122.61	46.78	0.33	1.04	3.11	3.15152
	7313068	Chembridge	B	Benzimidazole	1	1	14.94	64.76	39.87	0.34	1.11	3.25	3.26471
	5652765	Chembridge	B	Benzimidazole	1	1	16.89	89.42	50.84	0.35	1.65	4.68	4.71429
	5655567	Chembridge	B	Benzimidazole	1	1	8.26	67.01	66.17	0.35	0.8	2.28	2.28571
	6750659	Chembridge	B	Benzimidazole	1	1	4.4	33.41	97.26	0.49	2.07	4.22449	4.22449
	6707368	Chembridge	B	Benzimidazole	1	1	8.24	129.7	>100	0.49	3.19	6.48	6.5102
	5542661	Chembridge	B	Benzimidazole	1	1	7.75	45.43	>100	0.51	2.75	5.43	5.39216
	7360886	Chembridge	B	Benzimidazole	1	1	26.98	246.8	>100	0.99	3.03	3.04	3.06061
	7355741	Chembridge	B	Benzimidazole	1	1	7.29	66.4	98.28	1.07	2.94	2.74766	2.74766
	5571325	Chembridge	B	Benzimidazole	1	1	13.05	55.72	88.25	3.76	9.97	2.65	2.6516
	5521938	Chembridge	B	Benzimidazole	1	1	10.97	844.8	33.18	4.19	1.01	0.24	0.24105
	6499148	Chembridge	B	Benzotriazole	1	1	13.4	>1000	>100	9.07	1.89	0.21	0.208379
	6586153	Chembridge	B	Benzimidazole	1	1	22.19	444.1	50.66	11.11	57.2	5.14851	5.14851
	6607958	Chembridge	B	Benzimidazole	1	1	13.83	326.35	97.26	63.75	ND	NA	ND
	7732524	Chembridge	C	Benzimidazole	1	5	6.09	64.36	50.66	0.15	0.31	2.06667	2.06667
	7925804	Chembridge	C	Benzimidazole	1	5	6.97	84.81	43.49	0.28	1.89	6.84	6.75
	7924576	Chembridge	C	Benzimidazole	1	5	6.73	69.02	45.34	0.33	1.19	3.57	3.60606
	7925515	Chembridge	C	Benzimidazole	1	5	6.74	51.14	50.66	0.85	7.2	8.5	8.47059
	7925333	Chembridge	C	Benzimidazole	1	5	7.76	237.73	54.12	1.03	6.21	6.06	6.02913
	7925004	Chembridge	C	Benzimidazole	1	5	13.89	56.51	29.49	2.47	9.45	3.82	3.82591
	6093301	Chembridge	ND	Benzimidazole	1	4	19.8	478.52	21.58	0.35	2.31	6.66	6.6
	7926399	Chembridge	ND	Benzimidazole	1	3	>100	500	19.93	0.45	2.54	5.58	5.64444
	7926035	Chembridge	ND	Benzimidazole	1	4	4.71	83.24	52.09	0.54	3.38	13.1	6.25
	6285199	Chembridge	ND	Benzimidazole	1	3	14.67	250	98.62	0.64	3.33	5.22	5.20312
	7916923	Chembridge	ND	Benzimidazole	1	4	12.05	159.39	43.94	1.13	5.88	5.22	5.20354
	5561642	Chembridge	ND	Benzimidazole	1	3	11.8	271.05	98.96	1.54	6.04	3.92	3.92208
	7706808	Chembridge	ND	Benzimidazole	1	3	11.99	>1000	97.94	2.02	6.64	3.29	3.28713
	7925288	Chembridge	ND	Benzimidazole	1	3	19.1	43.47	30.74	2.28	4.43	1.94	1.94298
	STL442376	Vitas-M	ND	Benzimidazole	2	10	5.83	509.37	3.94	2.54	4.6	1.81102	1.81102
	7221649	Chembridge	ND	Benzimidazole	1	3	13.04	33.1	50.66	4.08	8.59	2.1	2.10539
	5550112	Chembridge	ND	Benzimidazole	1	3	32.94	>1000	>100	4.68	8.36	1.81	1.78632
	5842535	Chembridge	ND	Benzimidazole	1	3	26.73	32.83	15.31	4.74	7.92	1.67	1.67089
	7926496	Chembridge	ND	Benzimidazole	1	3	23.03	389.39	98.96	4.74	1.6	0.34	0.337553
	7915320	Chembridge	ND	Benzimidazole	1	4	23.72	164.7	50.66	5.27	12.38	2.34	2.34915
	5671538	Chembridge	ND	Benzimidazole	1	3	25.93	>1000	>100	6.12	21.6	3.52941	3.52941
	STK467740	Vitas-M	ND	Benzimidazole	2	2	17.85	>1000	ND	9.71	15.6	1.60659	1.60659
	6873298	Chembridge	ND	Benzimidazole	2	0	4.14	38.1	33.18	10.39	23.7	2.28104	2.28104
	STK633241	Vitas-M	ND	Benzimidazole	2	4	19.23	>1000	ND	15.59	17.8	1.14176	1.14176
	5668941	Chembridge	ND	Benzimidazole	2	2	25.45	130.15	ND	21	ND	NA	ND
	7121781	Chembridge	ND	Benzimidazole	2	3	8.51	482.64	97.6	33.74	ND	NA	ND
	STK498539	Vitas-M	ND	Benzimidazole	2	2	40.07	240.72	ND	41.9	ND	NA	ND
	STL115405	Vitas-M	ND	Benzimidazole	2	3	93.39	424.97	ND	45.44	>75	NA	ND
	STK914290	Vitas-M	ND	Benzimidazole	2	2	22.61	249.91	ND	67.3	ND	NA	ND
	6944471	Chembridge	ND	Benzimidazole	2	2	10.01	>1000	ND	>75	ND	NA	ND
	7148894	Chembridge	ND	Benzimidazole	2	2	7.95	177.72	>100	>75	ND	NA	ND
	7147614	Chembridge	ND	Benzimidazole	2	2	14.09	90.55	8.34	>75	ND	NA	ND
	STL482586	Vitas-M	ND	Benzimidazole	2	1	60.04	569.98	ND	>75	ND	NA	ND
	STK210322	Vitas-M	ND	Benzimidazole	2	3	79.94	493.7	ND	>75	ND	NA	ND
	STK871091	Vitas-M	ND	Benzimidazole	2	2	14.18	142.44	ND	>75	ND	NA	ND
	STK854784	Vitas-M	ND	Benzimidazole	2	2	>100.0	>1000	ND	>75	ND	NA	ND
